# Exploring *Alu*-Driven DNA Transductions in the Primate Genomes

**DOI:** 10.1101/2024.04.29.591526

**Authors:** Reza Halabian, Jessica M. Storer, Savannah J. Hoyt, Gabrielle A. Hartley, Jürgen Brosius, Rachel J. O’Neill, Wojciech Makałowski

## Abstract

Long terminal repeats (LTRs) and non-LTRs retrotransposons, aka retroelements, collectively occupy a substantial part of the human genome. Certain non-LTR retroelements, such as L1 and SVA, have the potential for DNA transduction, which involves the concurrent mobilization of flanking non-transposon DNA during retrotransposition. These events can be detected by computational approaches. Despite being the most abundant short interspersed sequences (SINEs) that are still active within the genomes of humans and other primates, the transduction rate caused by *Alu* sequences remains unexplored. Therefore, we conducted an analysis to address this research gap and utilized an in-house program to probe for the presence of *Alu*-related transductions in the human genome. We analyzed 118,489 full-length *Alu*Y subfamilies annotated within the first complete human reference genome, T2T-CHM13. For comparative insights, we extended our exploration to two non-human primate genomes, the chimpanzee and the rhesus monkey. After manual curation, our findings did not confirm any *Alu*-mediated transductions, whose source genes are, unlike L1 or SVA, transcribed by RNA polymerase III, implying that they are infrequent or possibly absent not only in the human but also in chimpanzee and rhesus monkey genomes. Although we identified loci in which the 3’ Target Site Duplication (TSD) was located distantly from the retrotransposed *Alu*Ys, a transduction hallmark, our study could not find further support for such events. The observation of these instances can be explained by the incorporation of other nucleotides into the poly(A) tails in conjunction with polymerase slippage.
