## Supplementary tables for "Exploring *Alu*-Driven DNA Transductions in the Primate Genomes"

### Sheet: Supplementary Table 1
Supplementary Table 1. Summary of potential AluY transductions and source elements within chimpanzee (panTro6) genome.
Note: we could not confirm any of the transductions listed in this table upon manual inspection.
IUPAC nucleotide codes are employed in instances of mismatch within TSD pairs.
Offspring/Strand	Subfamily	TSD length	TSD sequence	Transduction coordinate (relative to the source)	Sequence detail
chr1:150560639-150560924/+	AluY	15	GAAATMTAAGAAGTG	chr17:12606427-12606511	aaagaaagaaagaaagaaagaaagaaagaaagaaagaaagaaagaaagaaagaaagaaggaaagaaggaaggaaggaaagaaagaaagaaagaaagaaagaaagaaagaaagaaagaaagaaagaaagaaaga
chr2A:33303866-33304163/-	AluY	15	AARAATCAGTATTTG	chr5:151142574-151142675	gaaagaaagaaagaaagaaagaaagaaagaaagaaagaaagaaagaaagaaagacagacagacagagagagagagagagagaaagaaggaaagaaaggaaagaaagT
chr2B:106764747-106765056/-	AluY	17	AAGAAATGCAGAGCCTG	chr2A:43297967-43298083	gaaaagaaaagaaaagaaaagaaaagaaaagaaaagaaagaaagagaaagaaagaaagaggaaggaaggaagaaagaaagaaagaaagaaagaaagaaagaaagaaagaaagaaagaaagaaagagagagagagagagagagagagaaag
chr2B:120884344-120884633/-	AluYk3	16	ARAGAAAAATGGATCA	chr1:195505109-195505198	gaaaagaaaaaaaaagaaagaaagaaagaaagaaagaaagaaagaaagaaagaaagaaagaaagaaagaaagaaagaaagaaagaaggaaagaaa
chr3:128709535-128709835/-	AluY	20	AWAAAAAGAAATGGAATTTT	chr5:116860619-116860864	tatatatatatatatataaaaaaatgatatgaaattcaagatcccatgtacacgtgttgcacttccaaacaatgtatacatatgtacacggtacaaccacacacgtgggtaattgagcagtaaatgtaatccatatagaggattacgatagggaggggggaagggggtggggtgttgtccggggccacacactacaaggggaaggacacaggttcacaagagtaacaagttaagggtggatactcactcttgtacgccacaaacc
chr3:147725947-147726231/+	AluY	19	AGAAATCATGTAGKGCTGG	chr10:128484945-128485031	AAaaagaaagaaagaaagaaagaaagaaagaaagaaagaaagaaagaaagaaagaaagaaagaaagaaagaaagaaagaaagaaagaaagaaagaaagaaagaaagaaaga
chr4:178369161-178369444/-	AluY	9	GAAATTRGG	chr2A:43297990-43298085	gaaagaaagaaagaaagaaagaaagaaagaaagaaagaaagaaagaaagaaagaaagaaagaaggaaagaaagaaggaaagaaggaaagaaa
chr5:28250562-28250869/+	AluY	21	AAAAAAAAAATACAGTGTACA	chr19:3068145-3068251	caaaaaatacagtatggggaggctgaggcaggagaatggcgtgaactcgggaggcggagcttgctgtgagcccagatcactccagcctgggcgacagagcgagactccatctc
chr5:151142676-151142969/-	AluY	15	GAAAAGGGMAGTTAT	chr17:12606437-12606525	aagaaagaaagaaagaaagaaaggaagaaagaaagaaagaagaaagacagacagaaagaaagaaagagagagaaagagagaaaagaaagaaagaaa
chr6:88370386-88370691/-	AluY	7	AATGWGT	chrX:15098247-15098537	taccgacgcgtcataaggtaacatatatacatggtgtcaaagaaataggttaacaactaactacccgtaaacacaaccaaggtgctaaaacgttaacacttaacaccacgatatttgtacacacacgttcatagaaaaagtttattagtgaagaaaaggagacccatctatgggtcatcaccccaacgacctagtttaccatgaagatgaaaatcaagaaattccttagaggtgtgacaacaggtatcgccaacatgatcaagtgtcagggtggtcgtcacatcttcacaagggacaggtggcgtaggtacggttgtagaggac
chr6:93328448-93328721/-	AluYk3	20	AAAATATATATCAGTTCTCC	chr22:4798252-4798376	taaaaaataaaataataataaaaaaattaataatatgaaattcaaaatcccatgtacacgtgttgcacgtccaaacaatgtatacatatatacacggtacaacgacacgacgtgggtaattgagcagtaaatcgtaatccatattgaggatt
chr8:68105713-68106021/+	AluY	12	AAAGGAARAAAG	chr22:21645303-21645346	aagaaagagagaggaaggaaggaaggaagggagggagggagagagggaggagagagagaggcgggagagg
chr9:23776923-23777231/+	AluYk2	18	ARAAAATTTGCTTATCTG	chr22:19093927-19094005	gagagaaagagagagagagagagagagaaagaaagaaagaaagaaagaaagaaagaaagaaagaaagaaagaaagaaagaaag
chr10:17697324-17697631/+	AluY	16	AAAGAAAGCAYGGAGG	chr17:12606429-12606536	gagagaaagagagagagagagagagagagaaagaaagaaagaaagaaagaaagaaagaaagaaagaaagaaagaaagaaagaaagaaagaaagaaaga
chr10:21102932-21103232/-	AluY	15	AAWATTCTATTCTAT	chr13:81328475-81328620	aattaatatgaaattcaaaatcccatgtacacgtgtaacacgtccaatcaatgtatacatatgtacacggtacgaccacgcaacgtgggtgattgagcggtagatcgtaatccatatagagagttacgatagggaggggggagggggttgggatCTT
chr11:37081653-37081935/-	AluY	15	AAAAGTAGTTTCCAG	chr6:64940950-64941382	ttttttcctgtagaaataaacataattggaaattgaatttatatcgcaaaagaaagtaatatttatatctaccctttggtatcacaataatcaccatgtatacaaaaacaacggttatatttagggtccgtaaaaataaagtgtaatgtcaacaacgtctatagagttttttacaaatgacgacgaaactctaataccacctataatctgaacgacgatctaaaataataataataatatgaagttcaagatcccatgtacacgtgttacgcgtccaaacaatgtatacatatgtacacggtacaaccacacgacgtgggtaattgagcagtaaatgtaatccatatagaggattacgatagggaggggggaggggggtggggtgttgtcctgggtcac…
chr11:52833856-52834163/-	AluY	20	AMAAAGAAATAGCAATCCTA	chr15:54707750-54707864	tatgaaattcaaaatcccatgtacacgtgtaacacgtccaatcaatgtatacatatgtacacggtacgaccacgcgacgtgggtgattgagcagtagatcgtaatccatatagagggttaAAG
chr12:117173111-117173386/-	AluY	17	AWCAAAGTCTCTGAGAT	chr14:28244153-28244215	gaaagaaagaaagaaaaaaaaaaagaaagaaagaaagaaaaaaaaaaaaaaaaaaaaaaaaaaaaaaaaaaaaaa
chr13:65314883-65315182/-	AluY	9	TRTAACACT	chr6:129287515-129287629	tttccgccgcacagacctcaaacaaggaagactacaagcgtacacaagcctcaaagaaggaagaccacccaagcaccagagggaccgaagtcctcacttcgacgtctggaagcggccctcacacactgtcgag
chr14:54476625-54476909/+	AluY	10	AMTTAGGATG	chr3:14182336-14182459	tacctaacgttaaatgacgacttaatgggtacagcataccaacatggcacatgtatacatacgtaacaaacctgcacgttgtacacatgtgccctaaaacttaaagtataataaaaataaaaaaTAAAAAAGTGAAAGAACTTG
chr15:9828141-9828450/-	AluY	17	TATAATTTCATTTTTCT	chr17:34125845-34125926	tatgtgtgtgtgtgtgtgtgtgtgtatacacacacacatatatatatatatatatgtgtgtgtgtgtgtgtatatacacacacacacatatatatatatatatatatat
chr15:31276269-31276555/-	AluY	18	AAGTTTTTAATCCATCTT	chr10:63067378-63067612	ataaaataaaactctgtctcagaaaaaaaaaaaaaaagtcccaaaaaaaaaaaaataatatgaaattcaaaatcccatgtacacgtgtaacacgtccaatcaatgtatacatatgtacacggtacgaccacgcgacgtgggtgattgagcagtagatcgtaatccatatagagggttacgatagggaggggggaggggggtggggtggtgtcaggggtctcacactataaggggaaggacacaggtacact
chr16:11549381-11549691/+	AluY	19	AAGRAAGTGGATTAGGGTT	chr14:46074859-46074978	gagaaggaaggaaggaaggaaggaattaaggaaggaaggaaagaaggaaggaaggaagaaaaagaaaggaaggaaggaaggaaggaagaaagaaagaaagaaagaaagaaagaaagaaagaaag
chr17:12606537-12606832/-	AluY	16	AGAAAYCAGTGCTGTC	chr12:120496571-120496650	gaaagaggaaggaagaaaagaaaagaaagaaagaaagaaagaaagaaagaaagaaagaaagaaagaaagagagagagagagagagagagagagag
chr17:72442447-72442753/+	AluY	15	GAAATTTGACTGTGG	chr15:54707745-54707887	gggacggggggagggatagcatttggagatatacctaatgttaaatgacgagttactgggtgcagcgcaccaacatggcacatgtatacatatgtaactaacctgcaggttgtgcacatgtaccctaaaacttagagtataaca
chr19:12094519-12094823/+	AluY	12	AAWAAAAGAGTG	chr13:47665364-47665470	cctaatgtaaatgacaagttgatgggtgcagcaaaccaacatggcacaagtatacctatgtatcaaacctgcacattgtgcacatgtaccccagaagttaaagtatat
chr19:16986876-16987186/+	AluY	12	AAAGGCCATTTG	chr7:118773325-118773477	CGacctatcgggtactatgttcactaccagggtgacaggatccgtattccaaacctcagcatcatgcaatactcccatgtaacaaatatgcacatgtactctctgtatctacaataaaaaaaaagctgaaatcctagaaagaaaaaAGAATTTCTATT
chr20:1688385-1688671/-	AluY	12	AAGAAAGTCAKT	chr9:64152901-64153025	gaaagagaaagaaagaaagaaagaaagaagaaagaaagaaagaaaaagaaagagaaagaaagaaagaaagaagaaagaaagaaagaaaaagaaagagaaagaaagaaaggaaggaaggaaggaagaaagaaagaaagaaa
chr21:8328715-8328996/+	AluY	8	AMAGAAAG	chr6:108257786-108257848	aaaataaaataaaataaaataaaataaaataataaaataaaataaaataaaataaaataaaataaGGGTGGTAGGT
chr21:24889934-24890218/+	AluYk2	13	AGAAAGAAAGMAT	chr17:72113237-72113304	aaaataaaataaaataaaataaaataaaataaaataaaataaaataaaataaaataaaataaataaaatt
chrX:117873093-117873367/-	AluY	14	ATMAAAATAATTTT	chrX:100802979-100803316	tatgaaattcaaaatcccatgtacacgtgttacacgtccaaactatatatacatatgtacacggtacaaccacacggcgtgggtaattgagcagtaaatcgtaatccatatagaggattacgatagggagggggcagggggctggggtattgtcaggggccacacactacaaggggaaggacacaggtacacaagagtaacaagttaagggtggatactcactcttgtacgccacaaaccaaaaaacaggaacgctatcaaacgactcttactaccaaaggtcgacgtaggtacagggatgtttcctgtacttgagtagtaaaaaataccgacgtTTTT
chrY:18473259-18473536/-	AluY	10	AAAGARGTTT	chr15:10940961-10941064	gaaagaaagaaagaaagaaagaaagaaagaaagaaagaaagaaagaaagaaagaaagaaaaagagagaaagaaagaaagaaagaaagaaagaaagaaagaaagaaagT

### Sheet: Supplementary Table 2
Supplementary Table 2. Summary of potential AluY transductions and source elements within within rhesus monkey (rheMac10) genome.
Note: we could not confirm any of the transductions listed in this table upon manual inspection.
IUPAC nucleotide codes are employed in instances of mismatch within TSD pairs.
Offspring/Strand	Subfamily	TSD length	TSD sequence	Transduction coordinate (relative to the source)	Sequence detail
chr1:23004387-23004690/+	AluY	102	AAAGAAAAGATCA	chr1:86242198-86242300	aaagaaagaaagaaagaaagaaagaaagaaagaaagagaaagaaagaaagaaagaaagaaagaaagaaagaaagaaagaaagaaagaaagaaagaaagaaag
chr1:85551840-85552138/+	AluYRa1	85	ATATTTTAAAWA	chr3:131742266-131742335	atatatatatatatatatatatataaatatatatatatatataaaaatatatgtgttttaaaatatatataatatatatattttt
chr1:198292368-198292650/+	AluY	88	AAAAKAAAAGAAAG	chr6:61596911-61596963	aaaataaaataaaataaaataaaataaaataaaataaaataaaataaaataaaataaaattaaatgataaaataaaataaaataaaat
chr2:76340357-76340635/+	AluY	198	AAAATCRGACCA	chr5:168722466-168722634	ggaagaaaggaagaaaggaagaaaggaagaaaggaagaaaggaagaaaggaagaaagaagaaagaaagaaaaagaaagaaagaaaaaagaaagaaagaaagaaaaagaaagaaagaaagaaggaaagaaagaaagaaagaaagaaagaaaaaaaaagaaagaaagaaagaaagaaagaaagaaaagaaaaagaaaaag
chr2:182555495-182555778/+	AluY	160	AAAACTGARTAACTT	chr3:125903732-125903885	aataataataataataataataataataaCAACaacaatatttgatttctatatgtgggtgctccagtgttgggtgcatatatacttaaaattgttatattcttgttgaattgacccctttatttaatgacctcctttgAGACTCCGTCTcaacaacaac
chr3:1745959-1746269/+	AluY	123	AAAAGGCAAAATWA	chr4:161076545-161076644	aggaaaaggaaaagaaagggaaaggaaaggaaaggaaaaggaaagaaggaaaggaagaaaggaagaaaggaagaaagaaaaagaaaaagaaaaagaaaaagaaaaagaaaaagaaaagaaaag
chr4:15164883-15165164/+	AluY	94	AGAAAATGTAATGACA	chr16:41854701-41854802	gcacaccaacatggcacatatgtacatatgtaacaaacctgcacgttgtacacatgtaccctagaacttaaagtataataaaaaataaataaaT
chr5:32149496-32149806/+	AluY	77	AAAATGACATGCAGTG	chrX:43765397-43765473	aaagaaagaaagaaagaaagaaagaaagaaagaaagaaagaaagaaagaaagaaagaaagaaagaaagaaagaaaga
chr5:102940685-102940972/-	AluY	386	AAGAAAGAGCTGCCTCA	chrX:49562666-49563041	TTTTTATaaataaataaataataatataaaattcaagatcccatgtacacgtgttgtatgtccaaacaatgtatacatatgtacacggtacaaccacacgatttgggtaattgagcagtaaatgtaatccatatagaggattacgacagagaggggagaggggggaggggtgttatcctgggtcacacactacaaggggaaggagacaggttcactagagtaacaagtcaagggtggatactcactcttgtacgccataaaccaaaagacaagaacgttatcaaaccactcttactaccaaaggtcgacgtaggtacagggatgcttcctacgtttgagtaggaaaaaataccgacgtatcataaggtaccacgtatacacggtgt
chr5:110241652-110241932/+	AluY	522	AWAAAAGAAAGAAGA	chrX:54678788-54679267	Taatcatgctgctataaagacacatgcacacatatgtttattgcggcactattcacaatagcaaagacttggaaccaacccaaatgtccatcaatgacagactggattaagaaaatgtggcacatacacactatggaatactatgcagccataaaaaaggatgagttcatgtgctttgtagggacatggatgcagctggaaaccatcattctcagcaaactatcacaagaacagaaagccaaacaccacatgttgtcactcatcggtgggaattgaacaatgagaacacttggacacaggaaggggaacatcacacaccggggcctgtcgtggggtagggggagagggtagggattgcattaggagatacacctaatgtaaattactagttaatggatg…
chr5:139614384-139614665/+	AluY	89	ATAATTGTTGAKCCCA	chr1:83892331-83892402	aaatgaaatgaaatgaaatgaaatgaaatgaaataaaatgaaatgaaatgaaatgaaataaaataaaataaaataaaataaaataaaat
chr5:172361266-172361573/+	AluY	94	AAGACAAGGGAGG	chr5:172354955-172355028	aaaaaGGCAGGGGTCGGGGAAGGGCGAGGACAACAAATAAGCATTGAGGCAGAAAGCAGACAATAAAATAATCATTTTATTATCATTAATCAAG
chr6:16157361-16157642/+	AluY	89	TGAGCAGGG	chr17:33060302-33060393	TtctctctctctctctctctctctctctctctctcacacacacacacacacacacacacacacacacacacacacGAAAGAAAGAAAGA
chr6:117675469-117675744/-	AluY	72	GAAATTAAGYAAGCTT	chrX:80672032-80672090	gagaaagaaagaaagaaagaaagaaagaaagaaagaaagaaagaaagacagaaagacagaaagaaaAACAGA
chr7:89798896-89799197/-	AluY	96	AGAAAASAGTTGCCTA	chr6:69961031-69961145	gaaaaaagaaaagaaagaaagaaagaaagaaagaaagaaagaaagaaagaaagaaagaaagaaagaaagaaagaaagaaagaaagaaagaaagaaa
chr7:118960836-118961128/-	AluY	72	GAAAGACAGTCTTYCAGGGATGT	chr18:13369986-13370056	gaaagaaagaaagaaagaaagaaagaaagaaagaaagaaagaaagaaagaaagaaagaaagaaggaaagaaa
chr7:120412825-120413103/-	AluY	116	AAAGAAACTTWA	chr11:70328926-70329039	gagaaagaaagaaagaaagaaagacagaaagacagaaagacagaaagacagaaagaaagacagaaagaaagacagaaagaaagaacagaaagacagaaagacagaaagaaagaaag
chr7:146474136-146474420/+	AluY	135	AAMAAGAAAATGAGAATAGA	chr1:88094848-88094961	gagagagagagagagagagagaaagaaagaaagagagaaagaaagaaagagagaaagagagaaagaaagaaagaaagaaagaaagaaagaaagaaagaaagaaagaaagaaagaaagaaagaaagaaagagaaag
chr8:2262758-2263058/+	AluY	165	AAAGARAAAAAG	chr14:8977496-8977611	ggaaggaaggaaggaaggaaggaaggaaggaaggagggagggagggagggagggagggagggagggagggagggaggaaagaaggaaggaaggaaggaaggaaggaaagaaggaaggaaggaaggaaggaaggaaagagagagagagagaaagagagaaagagag
chr8:89853387-89853692/+	AluY	111	AWAGAAAATACAAAACTTA	chr7:8616451-8616558	agaaagaaagaaagaaagaaagaaagaaaggaaggaaggaaggaaggaaggaaggaaggaaggaaggaaggaaggaaggaaggaaggaaggaaggaaggaaggaaggaagg
chr9:83604106-83604390/-	AluY	392	GKTCAGCAA	chr12:75048421-75048795	taaataaataaaataaaaaataataatatgaaattcaagatcccatgtacacgtattgcacgtccaaacaatgtatacatatgaacacggtacaaccgcacgacgtgggtagttgagcagtcgtgggtagttgagcagtaaatgtagtccatattgagggttacgttagggaggtgggagggggaggggtactatccgcggccacatactacaaggggaagggctcaggttcactagagtaacaaaccaagggtggatactcactcttgtacgctacaaaccaaaagacaagaacactatcaaacgactcttactaccaaaggtcgacgtaggtacagggatgtttcctgtgtttaagtaggaaaaaataccgacgtatcataaggtaccac
chr9:86637980-86638264/+	AluY	123	AAGAAAATTAAAA	chrX:108798344-108798464	GAaaagaaaagaaaagaaaagaaaagaaagaaagaaagaaagaaagaaagaaagaaagaaagaaagaaagaaagaaagaaagaaagaaagaaagaaagaaagaaagaaagaaagaaagaaaga
chr11:24303011-24303313/-	AluYRa1	263	AATAGTYCTTACTCTC	chr6:68440602-68440816	caaaataaataaataaaaaaTTTCTACCTTAACCAGTTTTATCTAATAAAAGAAAAaaaaatttaaataaataataataatatgaaattcaacatcccatgtacacgtattgcacgtccaaacaatgtatacatatgaacacggtacaaccacacgacgtgggtagttgagtagtaaatgtagtccatattgagggttacgttagggaggggggaggggggaggggtactatccggggacacacactacaaggggaaggactc
chr11:32023386-32023694/+	AluY	282	AAAGTAAAATATTCTG	chr7:72356218-72356400	gaacgaaagaaaaaagaacgaaggaaggaaggaaggaaggaaggaaggaaggaaggaaggaaggaaggaaggaaggaaggaaggaaggaaggaaggaaggaaggaaggaaggaaggaaggagggagggagggagggagggagggagggagggagggagggagggagggagggagggagggaaggaaggaaggaaggagagaaagaaaagaaaagaaaaggaaagaaagaaagaaagaaagaaagaaagaaagaaagaaagaaagaaagaaagaaagaaagag
chr11:100900086-100900376/+	AluY	99	ATYTTTATT	chr15:4598859-4598928	tatatatatatatatatacacacacacacatatatatatacatacacacacatatatatatacacacacacatacacacatgtgtatttatatatatat
chr12:30018434-30018746/+	AluY	123	AAGWACTTTTCTT	chr5:112624114-112624235	gaaagaaggaaagaaagaaagagaaagaaagaaagaaagaagaaagaaagaaagaaagaagaaagaaagaaagaaaaagaaagaaagaaagaaagaaagaaagaaagaaagaaagaaagaaag
chr12:75048135-75048417/+	AluY	394	AAAGTTCTGGCCAGGKCA	chr9:83603723-83604097	TTAaatactatgtagccataaaaaaggatgagtttgtgtcctttgtagggacatggatgcagctggaaaccatcattctcagcaaagtatcgcaagaacagaaaaccgaacaccgcatgttctcactcataggtgggaactgaacaatgagatcacttggactcgggaaggggaacatcacacaccggggcctatcacggggaggggggagggagaagggattgcattgggagttatacctgatgtaaatgacgagttgatgggtgctgacgagttgatgggtgcagcacaccaacatggcacaagtatacatatgtaacaaacctgcacgttatgcacatgtaccctagaacttaaagtataatacaaaaaaaaaaaagaaaaattaaaaatt
chr12:108571934-108572201/+	AluY	430	AAAAMGTTTCA	chr16:31558949-31559379	actattcacaatagcaaagacttggaaccaacccaaatgtccaccaatgacagactggattaagaaaatgtggcacatatacaccatggaatactatgcagccataaaaaatgatgagttcatgtcctttgtagggacatggatgaagctagaaaccattctcagcaaactatcacaaggacaaaaaaccaaacactgcatgttctcactcataggtgggaattgaacaatgagaacacttggatacaggaaggggaacatcacacactggggcctgttgtggggtgtggggaggggagagggatagcattaggagatatacctaatgtaaatgacgagttaatgggtgcagctcaccaacatggcacatgtatacatatgtaacaaacctgcacattg…
chr13:29916567-29916871/-	AluY	112	ASAAAAAGAAAAACC	chr1:88103300-88103410	gaaagaaagaaagaaagaaagaaagaaagaaagaaagaaagaaagaaagaaagaaagaaagaaagaaagaaagaaagaaagaaagaaagaaagaaagaaagaaagaaagaaa
chr13:49609589-49609879/+	AluY	75	ATAGATAGRAAACA	chr1:88103298-88103372	Ggaaagaaagaaagaaagaaagaaagaaagaaagaaagaaagaaagaaagaaagaaagaaagaaagaaagaaaga
chr13:98034296-98034579/+	AluY	185	GTCTCTC	chr14:90047745-90047882	gagagagagagagagagagagagagagagagaagaaagaaagaaagaaagaaagaaagaaagaaagaaagaaagaaagaaagaaagaaagaaaggaaaagaaaggaaaagaaaggaaaagaaaggaaaagaaagaaaagaaagaaaagaaagaaaagaaagaaaaaaaaaagaaagaaaagaaag
chr14:41781336-41781644/-	AluY	145	GAAAATACACAGTMAG	chr6:159771486-159771623	gggagggtggaagggaaggaaggaaggaaggaaggaaggaaggaaggaaggaaggaaggaaggaaggaaggaaggaaggaaggaaggaaggaaggaaggaaggaaggaaggaaggaaggaaggaaggaaggaaaagaagagaaag
chr15:1025258-1025555/-	AluY	109	GAAARAAAAAAA	chr15:14586910-14586996	aaaaaaattcaaaatcccatgtacacgtgttgcacgtccaaataatgtatacatatgtacatggtacaaccacacgacatgggtcattgagtagtCGTGAGACCCGGTC
chr15:82802532-82802819/+	AluYRc0	77	GAAAKAAGTAGC	chr12:30075985-30076061	aaagaaagaaagaaagaaagaaagaaagaaagaaagaaagaaagaaagaaagaaagaaagaaagaaagaaagaaaga
chr15:110801641-110801951/+	AluY	112	AAAATACAAAAATTA	chr16:13744520-13744622	aaaaaaaaaaaaaaaaaaagaaagaaagaaagagagagagagaaagaaagaaagaaagaaagaaagaaagaaagaaagaaagagaaagaaagaaagaaagaaagagagaaag
chr16:14283628-14283943/-	AluY	71	AAACAWTT	chr7:33661107-33661161	tatagatcatcaaaaCCacaaaacaacaacaacaacaacaaacaaccaaacaaacgaaaaacaaaaaaaac
chr16:29868426-29868733/+	AluY	78	AAATGGGAATACTA	chrX:99808883-99808949	Caaagaaagaaagaaagaaagaaagaaagaaagaaagaaagaaagaaagaaagaaagaaagaaagaaagaaagaaaga
chr16:30311724-30312012/-	AluY	80	AAGACCASTTTG	chr3:173903942-173904020	agaaaagaaaagaaaagaaaagaaaagaaaagaaaagaaaagaaaagaaaagaaaagaaaagaaaagaaaagaaaagaaa
chr16:41348441-41348727/+	AluY	134	AAKAACTTCTT	chr7:3198249-3198371	TATACATATagaaagagagagagagagagagagagagagagagagagagaaagaaagaaagaaagaaagaaagaaagaaagaaagaaagaaagaaagaaagaaagaaagagagagagagaaaagaaaacaaaag
chr16:42070435-42070735/-	AluY	132	ATTRTCATAAATG	chr15:14586882-14586988	ctttCATTAAAATAAAATAAATaaataaaaataataataatatgaaattcaagagcccatgtacacgtgttgcacgtctaaacaatgtatacatatgtacacggtataaccacacgacgtgggcaatCTATT
chr19:1692457-1692728/-	AluY	71	AGAAARTATTCCTGGTAA	chrX:122868826-122868880	aaaaaaaaaaaacgacaaaaaaaaaaaaaaaaaaaagaaaaaaaaaaaaaaaaaaaaaaaaaaaaaaaaaa
chr19:37307344-37307629/+	AluY	71	TAAATAAAATGTTAG	chr6:91191373-91191416	aaataaataaataaataaataaataaataaataaataaataagtgggcgaccaagcgagactccttctcaa
chrX:87111341-87111639/-	AluYRa1	99	AGAAARAATACAGA	chr15:11015106-11015190	gaaagaaagaaagaaagaaagaaagaaagaaagaaagaaagaaagaaagaaagaaagaagaaagaaagaaagaaagaaagaaagaaagaaagaaagaaa
chrX:99940565-99940852/+	AluY	123	AAAAATCAGGTYCCCT	chr2:170361650-170361759	aaagaaagaaagaaagaaagagagagagagagagagagaaagaaagaaagaaagaaagaaagaaagaaagaaagaaagaaagaaagaaagaaaagaaagaaagaaagaaagaaagaaagaaag
